# Characterizing the genetic basis of trait evolution in the Mexican cavefish

**DOI:** 10.1101/2021.12.16.472318

**Authors:** Camila Oliva, Nicole K. Hinz, Wayne Robinson, Alexys M. Barrett Thompson, Julianna Booth, Lina M. Crisostomo, Samantha Zanineli, Maureen Tanner, Evan Lloyd, Morgan O’Gorman, Brittnee McDole, Alexandra Paz, Rob Kozol, Elizabeth B. Brown, Johanna E. Kowalko, Yaouen Fily, Erik R. Duboue, Alex C. Keene

## Abstract

Evolution in response to a change in ecology often coincides with various morphological, physiological, and behavioral traits. For most organisms little is known about the genetic and functional relationship between evolutionarily derived traits, representing a critical gap in our understanding of adaptation The Mexican tetra, *Astyanax mexicanus*, consists of largely independent populations of fish that inhabit at least 30 caves in Northeast Mexico, and a surface fish population, that inhabits the rivers of Mexico and Southern Texas. The recent application of molecular genetic approaches combined with behavioral phenotyping have established A. mexicanus as a model for studying the evolution of complex traits. Cave populations of A. mexicanus are interfertile with surface populations and have evolved numerous traits including eye degeneration, insomnia, albinism and enhanced mechanosensory function. The interfertility of different populations from the same species provides a unique opportunity to define the genetic relationship between evolved traits and assess the co-evolution of behavioral and morphological traits with one another. To define the relationships between morphological and behavioral traits, we developed a pipeline to test individual fish for multiple traits. This pipeline confirmed differences in locomotor activity, prey capture, and startle reflex between surface and cavefish populations. To measure the relationship between traits, individual F2 hybrid fish were characterized for locomotor behavior, prey-capture behavior, startle reflex and morphological attributes. Analysis revealed an association between body length and slower escape reflex, suggesting a trade-off between increased size and predator avoidance in cavefish. Overall, there were few associations between individual behavioral traits, or behavioral and morphological traits, suggesting independent genetic changes underlie the evolution of behavioral and morphological traits. Taken together, this approach provides a novel system to identify genes that underlie naturally occurring genetic variation in morphological and behavioral traits.
