## Supplemental Table 1 for "Characterizing the genetic basis of trait evolution in the Mexican cavefish"

### Sheet: Surface
Trial Date	Fish ID	Pigmentation	Morphology										Normalized Morphology									Response Kinematics		Locomotion		Prey Capture
			Standard Length	Jaw Width	Height	Head Length	Head Width	Eye size (Right)	Eye Size (Dorsal)	Left Fin	Right Fin	Fin average	Jaw Width	Height	Head Length	Head Width	Eye size (Right)	Eye Size (Dorsal)	Left Fin	Right Fin	Fin average	Max peak angle	Max angular speed	Time in Center (s)	Total Distance (mm/60min)	Strike Angle	Strike Distance
2020-11-05	Fish 1	Pigmented	4.44533	0.5965	0.8245	1.021	0.749667	0.3905	0.281333	0.677	0.6945	0.68575	0.134186	0.185475	0.229679	0.168641	0.0878449	0.0632873	0.152295	0.156231	0.154263	105.873	13.297	2586.14	3304.69	23.7642	0.217667
2020-11-05	Fish 2	Pigmented	4.63567	0.6205	0.8685	1.074	0.776	0.4135	0.292	0.6165	0.553	0.58475	0.133853	0.187352	0.231682	0.167398	0.0891997	0.0629899	0.132991	0.119292	0.126142			3542.73	19255.6	22.1197	0.293286
2020-11-05	Fish 3	Pigmented	4.43267	0.581	0.8125	1.041	0.756667	0.388	0.283667	0.633	0.64	0.6365	0.131072	0.183298	0.234847	0.170702	0.087532	0.0639946	0.142803	0.144383	0.143593	74.6025	10.7928	2975.24	13165.5	24.7121	0.395857
2020-11-05	Fish 4	Pigmented	4.55267	0.577	0.8025	1.0215	0.765667	0.389	0.284333	0.649	0.6305	0.63975	0.126739	0.17627	0.224374	0.16818	0.0854444	0.0624542	0.142554	0.13849	0.140522	108.409	16.646	2056.41	5060.29	21.2881	0.298875
2020-11-05	Fish 5	Pigmented	4.56167	0.556	0.7925	0.9855	0.759	0.3795	0.28	0.6135	0.6375	0.6255	0.121885	0.17373	0.216039	0.166387	0.0831933	0.0613811	0.13449	0.139752	0.137121	163.526	21.4755	2700.81	9738.5	44.6554	0.379
2020-11-05	Fish 6	Pigmented	4.64233	0.6125	0.8345	1.045	0.769333	0.3905	0.296333	0.5635	0.648	0.60575	0.131938	0.179759	0.225102	0.165721	0.0841172	0.0638328	0.121383	0.139585	0.130484	129.669	15.704	3485.33	12542	25.545	0.282333
2020-11-05	Fish 7	Pigmented	4.67033	0.595	0.8225	1.0585	0.775333	0.39	0.291333	0.6295	0.588	0.60875	0.1274	0.176112	0.226643	0.166012	0.0835058	0.0623796	0.134787	0.125901	0.130344			2923.97	6070.03	24.9661	0.186091
2020-11-05	Fish 8	Pigmented	4.23533	0.5745	0.758	0.9595	0.726667	0.3845	0.274333	0.5775	0.6535	0.6155	0.135645	0.178971	0.226547	0.171572	0.0907839	0.0647725	0.136353	0.154297	0.145325	120.718	15.827	2187.71	3864.89	25.7869	0.280875
2020-11-05	Fish 9	Pigmented	4.475	0.605	0.8085	1.0335	0.754	0.3795	0.284333	0.6265	0.585	0.60575	0.135196	0.18067	0.23095	0.168492	0.0848045	0.0635382	0.14	0.130726	0.135363	144.447	17.5535	1728.72	4832.19
2020-11-05	Fish 10	Pigmented	4.67067	0.6265	0.852	1.0445	0.792	0.396	0.294	0.6125	0.6615	0.637	0.134135	0.182415	0.22363	0.169569	0.0847845	0.062946	0.131138	0.141629	0.136383	108.624	17.283	2921.9	9988.95
2020-11-05	Fish 11	Pigmented	4.686	0.594	0.8655	1.0975	0.783667	0.4	0.292667	0.6735	0.689	0.68125	0.126761	0.184699	0.234208	0.167236	0.0853606	0.0624555	0.143726	0.147034	0.14538			2699.51	4750.27
2020-11-05	Fish 12	Pigmented	4.28733	0.5775	0.771	0.999	0.73	0.383	0.274667	0.671	0.6435	0.65725	0.134699	0.179832	0.233012	0.170269	0.0893329	0.0640647	0.156508	0.150093	0.1533	124.529	17.381	2521.24	6320.95
2020-11-05	Fish 13	Pigmented	4.51867	0.568	0.8165	1.0485	0.760667	0.3855	0.287667	0.627	0.638	0.6325	0.125701	0.180695	0.232037	0.168339	0.0853128	0.0636618	0.138758	0.141192	0.139975			3229.97	4809
2020-11-05	Fish 14	Pigmented	4.63033	0.673	0.8345	1.059	0.795667	0.408	0.289667	0.617	0.6075	0.61225	0.145346	0.180225	0.228709	0.171838	0.0881146	0.0625585	0.133252	0.1312	0.132226			3253.73	6298.25
2020-11-05	Fish 15	Pigmented	4.14233	0.565	0.76	1.001	0.741667	0.3765	0.262	0.688	0.6995	0.69375	0.136397	0.183471	0.241651	0.179046	0.0908908	0.0632494	0.16609	0.168866	0.167478	111.811	16.3365	2069.05	4352.11
2020-11-05	Fish 16	Pigmented	4.21433	0.586	0.777	0.9925	0.755333	0.3775	0.266	0.625	0.633	0.629	0.139049	0.184371	0.235506	0.17923	0.0895753	0.0631179	0.148303	0.150202	0.149253			2817.57	3981.2
2020-11-05	Fish 17	Pigmented	4.438	0.6265	0.7675	1.0345	0.752	0.382	0.279333	0.644	0.659	0.6515	0.141167	0.172938	0.2331	0.169446	0.0860748	0.0629413	0.14511	0.14849	0.1468	84.551	13.9075	2501.71	4975.87
2020-11-05	Fish 18	Pigmented	4.129	0.54	0.7315	0.954	0.710667	0.3655	0.265	0.5555	0.621	0.58825	0.130782	0.177162	0.231049	0.172116	0.0885202	0.0641802	0.134536	0.1504	0.142468	139.881	18.932	3089.5	10806.8
2020-11-05	Fish 19	Pigmented	4.558	0.6205	0.8495	1.0495	0.779667	0.3885	0.287667	0.671	0.6595	0.66525	0.136134	0.186376	0.230254	0.171055	0.0852348	0.0631125	0.147214	0.144691	0.145952	88.7725	12.151	3070.27	9103.9
2020-11-05	Fish 20	Pigmented	4.65267	0.5955	0.8265	1.079	0.78	0.393	0.285333	0.568	0.629	0.5985	0.127991	0.17764	0.23191	0.167646	0.0844677	0.0613268	0.122081	0.135191	0.128636			2878.74	4599.8
2020-11-05	Fish 21	Pigmented	4.5975	0.5675	0.781	1.007	0.748667	0.375	0.273667	0.606	0.6325	0.61925	0.123437	0.169875	0.219032	0.162842	0.0815661	0.0595251	0.131811	0.137575	0.134693	95.7765	14.842	2791.07	5825.62
2020-11-05	Fish 22	Pigmented	4.61067	0.609	0.8105	1.0385	0.809333	0.4055	0.294667	0.5505	0.6185	0.5845	0.132085	0.175788	0.225239	0.175535	0.0879482	0.0639098	0.119397	0.134145	0.126771			2562.31	3619.89
2020-11-05	Fish 23	Pigmented	4.365	0.5535	0.7595	0.9585	0.741667	0.369	0.269333	0.604	0.588	0.596	0.126804	0.173998	0.219588	0.169912	0.0845361	0.0617029	0.138373	0.134708	0.136541	138.599	17.8165	3489.47	3815.29
2020-11-05	Fish 24	Pigmented	4.206	0.5315	0.745	0.9395	0.715	0.3555	0.262333	0.6245	0.6065	0.6155	0.126367	0.177128	0.223371	0.169995	0.0845221	0.0623712	0.148478	0.144199	0.146339			2947.87	4345.56
2020-11-05	Fish 25	Pigmented	4.20567	0.565	0.746	0.957	0.707667	0.3745	0.264	0.581	0.589	0.585	0.134343	0.17738	0.22755	0.168265	0.0890465	0.0627724	0.138147	0.140049	0.139098			3087.87	4652.54	6.57767	0.157333
2020-11-05	Fish 26	Pigmented	4.501	0.5855	0.822	1.0495	0.751	0.3825	0.280333	0.6915	0.6725	0.682	0.130082	0.182626	0.23317	0.166852	0.0849811	0.0622825	0.153633	0.149411	0.151522	114.625	18.1385	2650.77	6772.27	11.0427	0.292833
2020-11-05	Fish 27	Pigmented	4.597	0.5725	0.823	1.048	0.77	0.391	0.282333	0.6285	0.641	0.63475	0.124538	0.17903	0.227975	0.167501	0.0850555	0.0614169	0.13672	0.139439	0.138079	114.694	16.839	3302.7	8107.91	5.831	0.568333
2020-11-05	Fish 28	Pigmented	4.591	0.621	0.8255	1.048	0.784333	0.398	0.290667	0.622	0.5515	0.58675	0.135265	0.179808	0.228273	0.170842	0.0866914	0.0633123	0.135482	0.120126	0.127804			2742.54	3623.03	15.9962	0.2898
2020-11-05	Fish 29	Pigmented	4.57433	0.6145	0.8005	1.068	0.792667	0.3885	0.275	0.6155	0.664	0.63975	0.134337	0.174998	0.233477	0.173286	0.0849304	0.060118	0.134555	0.145158	0.139856	143.504	16.841	2777.11	5176.88	15	0.198167
2020-11-05	Fish 30	Pigmented	4.18367	0.626	0.7605	0.972	0.643667	0.3685	0.280333	0.5295	0.671	0.60025	0.14963	0.181778	0.232332	0.153852	0.0880806	0.0670066	0.126564	0.160386	0.143475	156.333	16.7595	3339.17	5134.58	23.9153	0.214571
2020-11-05	Fish 31	Pigmented	4.56867	0.5865	0.7895	1.061	0.762667	0.401	0.289333	0.626	0.669	0.6475	0.128374	0.172808	0.232234	0.166934	0.0877718	0.0633299	0.13702	0.146432	0.141726	69.6135	11.756	2739.64	4988.74	14.4274	0.2568
2020-11-05	Fish 32	Pigmented	4.425	0.6195	0.8365	1.043	0.797	0.382	0.283	0.597	0.6145	0.60575	0.14	0.18904	0.235706	0.180113	0.0863277	0.0639548	0.134915	0.13887	0.136893	97.1355	14.3695	2339.61	3562.93	26.946	0.368333

### Sheet: Cave
Trial Date	Fish ID	Pigmentation	Morphology										Normalized Morphology									Response Kinematics		Locomotion		Prey Capture
			Standard Length	Jaw Width	Height	Head Length	Head Width	Eye size (Right)	Eye Size (Dorsal)	Left Fin	Right Fin	Fin average	Jaw Width	Height	Head Length	Head Width	Eye size (Right)	Eye Size (Dorsal)	Left Fin	Right Fin	Fin average	Max peak angle	Max angular speed	Time in Center (s)	Total Distance (mm/60min)	Strike Angle	Strike Distance
2020-11-12	Fish 1	Albino	4.438	0.696	0.7895	1.0705	0.811	0.1715	0.127	0.611	0.557	0.584	0.156827	0.177895	0.241212	0.18274	0.0386435	0.0286165	0.137675	0.125507	0.131591	83.775	10.8013	3219.16	11660.2	39.8725	0.265889
2020-11-12	Fish 2	Albino	5.34733	0.8815	0.9065	1.289	0.962	0.2395	0.176333	0.625	0.59	0.6075	0.164849	0.169524	0.241055	0.179903	0.0447887	0.0329759	0.116881	0.110335	0.113608			3474.39	14024.8	28.2209	0.136875
2020-11-12	Fish 3	Albino	4.96333	0.8015	0.8625	1.1475	0.903667	0.2245	0.162	0.653	0.636	0.6445	0.161484	0.173774	0.231195	0.182069	0.0452317	0.0326394	0.131565	0.12814	0.129852	148.124	13.7135	3337.68	30569.1	53.7976	0.255455
2020-11-12	Fish 4	Albino	5.096	0.785	0.903	1.207	0.895333	0.219	0.154	0.512	0.591	0.5515	0.154042	0.177198	0.236852	0.175693	0.0429749	0.0302198	0.100471	0.115973	0.108222	101.072	10.9208	3512.95	22422	45.6237	0.3678
2020-11-12	Fish 5																					92.613	13.5885	2992.29	14782.4	30.831	0.2228
2020-11-12	Fish 6	Albino	5.07567	0.772	0.8485	1.248	0.898333	0.1765	0.154667	0.644	0.6305	0.63725	0.152098	0.16717	0.245879	0.176988	0.0347738	0.0304722	0.12688	0.12422	0.12555			3367.16	8618.93	56.0988	0.271938
2020-11-12	Fish 7	Albino	5.24933	0.791	0.8425	1.2525	0.927667	0.226	0.170333	0.6505	0.623	0.63675	0.150686	0.160497	0.238602	0.176721	0.0430531	0.0324486	0.12392	0.118682	0.121301			3249.84	21620.2	32.5024	0.196111
2020-11-12	Fish 8	Albino	4.90467	0.7405	0.8405	1.2075	0.86	0.174	0.132667	0.6075	0.623	0.61525	0.150979	0.171367	0.246194	0.175343	0.0354764	0.0270491	0.123862	0.127022	0.125442	61.0725	10.4649	3599.75	6828.17
2020-11-12	Fish 9	Albino	5.04833	0.786	0.8465	1.2275	0.919667	0.274	0.167333	0.645	0.6965	0.67075	0.155695	0.167679	0.24315	0.182172	0.0542753	0.0331463	0.127765	0.137966	0.132866			3502.43	25215.4	36.6573	0.197462
2020-11-12	Fish 10	Albino	4.75167	0.726	0.818	1.137	0.887333	0.2125	0.175	0.561	0.5625	0.56175	0.152788	0.17215	0.239284	0.186741	0.0447212	0.0368292	0.118064	0.11838	0.118222			2577.7	11642.2	25.535	0.112125
2020-11-12	Fish 11	Albino	5.12567	0.7775	0.8615	1.213	0.885333	0.2255	0.168667	0.633	0.632	0.6325	0.151688	0.168076	0.236652	0.172725	0.0439943	0.0329063	0.123496	0.123301	0.123399	89.0245	11.6395	2996.53	22425.9	33.447	0.105
2020-11-12	Fish 12	Albino	4.78333	0.662	0.823	1.1925	0.842	0.188	0.145	0.6835	0.6165	0.65	0.138397	0.172056	0.249303	0.176028	0.0393031	0.0303136	0.142892	0.128885	0.135889			2791.37	9649.79	21.7873	0.176714
2020-11-12	Fish 13	Albino	5.11633	0.698	0.864	1.2385	0.896333	0.2205	0.175667	0.671	0.654	0.6625	0.136426	0.168871	0.242068	0.175191	0.0430973	0.0343345	0.131149	0.127826	0.129487			3375.48	22264.1	35.2905	0.211639
2020-11-12	Fish 14	Albino	5.02733	0.751	0.8625	1.1945	0.880667	0.227	0.162	0.622	0.688	0.655	0.149383	0.171562	0.237601	0.175176	0.0451532	0.0322238	0.123724	0.136852	0.130288					40.5098	0.259287
2020-11-12	Fish 15	Albino	5.30933	0.7715	0.8855	1.316	0.921	0.263	0.172333	0.6535	0.645	0.64925	0.14531	0.166782	0.247865	0.173468	0.0495354	0.0324586	0.123085	0.121484	0.122285			3148	27312.4
2020-11-12	Fish 16																							3138.48	21384.5
2020-11-12	Fish 17																							2931.41	14565.6	104.327	0.0943333
2020-11-12	Fish 18	Albino	5.049	0.794	0.87	1.2265	0.895667	0.232	0.17	0.6595	0.5975	0.6285	0.157259	0.172311	0.242919	0.177395	0.0459497	0.03367	0.13062	0.11834	0.12448			3069.2	33598.6	45.4226	0.2372
2020-11-12	Fish 19	Albino	4.941	0.788	0.8715	1.2585	0.890667	0.241	0.164333	0.6485	0.676	0.66225	0.159482	0.176381	0.254706	0.18026	0.0487756	0.0332591	0.131249	0.136814	0.134032			2518.06	13472	67.9467	0.228
2020-11-12	Fish 20	Albino	5.263	0.836	0.9185	1.305	0.942667	0.2195	0.177333	0.625	0.601	0.613	0.158845	0.17452	0.247957	0.179112	0.0417063	0.0336943	0.118754	0.114193	0.116473			3409.71	33239.6	15.2502	0.4415
2020-11-12	Fish 21	Albino	5.18967	0.7755	0.862	1.3275	0.929	0.214	0.172333	0.5985	0.6645	0.6315	0.149432	0.166099	0.255797	0.17901	0.0412358	0.033207	0.115325	0.128043	0.121684			2980.77	47227.4	18.5303	0.362143
2020-11-12	Fish 22	Albino	4.899	0.6845	0.838	1.1735	0.846667	0.192	0.139333	0.6675	0.674	0.67075	0.139722	0.171055	0.239539	0.172824	0.0391917	0.0284412	0.136252	0.137579	0.136916					18.731	0.1855
2020-11-12	Fish 23	Albino	5.21367	0.858	0.9355	1.3415	0.994667	0.238	0.181667	0.7045	0.688	0.69625	0.164567	0.179432	0.257305	0.190781	0.0456493	0.0348443	0.135126	0.131961	0.133543			2819.05	41999.7	63.4337	0.210333
2020-11-12	Fish 24	Albino	5.15633	0.801	0.8635	1.273	0.900333	0.245	0.185	0.63	0.664	0.647	0.155343	0.167464	0.246881	0.174607	0.0475144	0.0358782	0.12218	0.128774	0.125477			2951.65	45326.5	36.5833	0.401
2020-11-12	Fish 25	Albino	5.21767	0.8435	0.9215	1.2745	0.955333	0.225	0.161667	0.666	0.6755	0.67075	0.161662	0.176612	0.244266	0.183096	0.0431227	0.0309845	0.127643	0.129464	0.128554					26.9067	0.178667
2020-11-12	Fish 26	Albino	5.03567	0.7395	0.871	1.247	0.875667	0.232	0.166	0.636	0.648	0.642	0.146852	0.172966	0.247634	0.173893	0.0460714	0.0329649	0.126299	0.128682	0.127491					27.277	0.073
2020-11-12	Fish 27	Albino	4.991	0.8145	0.891	1.294	0.914667	0.224	0.174333	0.6315	0.659	0.64525	0.163194	0.178521	0.259267	0.183263	0.0448808	0.0349295	0.126528	0.132038	0.129283					16.948	0.0545
2020-11-12	Fish 28	Albino	5.112	0.83	0.86	1.2985	0.918667	0.2065	0.164333	0.6615	0.6935	0.6775	0.162363	0.168232	0.25401	0.179708	0.0403951	0.0321466	0.129401	0.135661	0.132531
2020-11-12	Fish 29	Albino	5.099	0.7885	0.88	1.3475	0.917333	0.195	0.170667	0.7015	0.5965	0.649	0.154638	0.172583	0.264268	0.179905	0.0382428	0.0334706	0.137576	0.116984	0.12728					13.8801	0.292571
2020-11-12	Fish 30	Albino	4.54767	0.713	0.798	1.0915	0.824667	0.1855	0.144333	0.637	0.632	0.6345	0.156784	0.175475	0.240013	0.181338	0.0407901	0.0317379	0.140072	0.138972	0.139522	103.121	15.2295			21.4018	0.3168
2020-11-12	Fish 31	Albino	5.07267	0.719	0.8465	1.2945	0.897333	0.228	0.181667	0.6395	0.631	0.63525	0.14174	0.166875	0.255191	0.176896	0.0449468	0.0358129	0.126068	0.124392	0.12523					31.232	0.18
2020-11-12	Fish 32	Albino	5.307	0.7675	0.8645	1.3395	0.931	0.21	0.172333	0.669	0.6255	0.64725	0.14462	0.162898	0.252402	0.175429	0.0395704	0.0324728	0.12606	0.117863	0.121962	84.7645	12.615

### Sheet: F2
Trial Date	Fish ID	Pigmentation	Morphology										Normalized Morphology									Response Kinematics		Locomotion		Prey Capture
			Standard Length	Jaw Width	Height	Head Length	Head Width	Eye size (Right)	Eye Size (Dorsal)	Left Fin	Right Fin	Fin average	Jaw Width	Height	Head Length	Head Width	Eye size (Right)	Eye Size (Dorsal)	Left Fin	Right Fin	Fin average	Max peak angle	Max angular speed	Time in Center (s)	Total Distance (mm/60min)	Strike Angle	Strike Distance
20200904	Fish 1	Albino	4.719	0.665	0.791	1.24	0.806	0.304	0.224	0.597	0.597	0.597	0.14092	0.16762	0.262768	0.170799	0.0644204	0.0474677	0.12651	0.12651	0.12651	132.38	19.7115	108.92	3534.36	58.4626	0.162802
20200904	Fish 10	Albino	5.171	0.656	0.867	1.224	0.831	0.347	0.235	0.669	0.632	0.65	0.126861	0.167666	0.236705	0.160704	0.067105	0.0454458	0.129375	0.12222	0.125701	88.8125	19.0075	1077.32	3751.49	42.032	0.282673
20200904	Fish 14	Albino	5.004	0.709	0.798	1.17	0.824	0.334	0.245	0.669	0.636	0.652	0.141687	0.159472	0.233813	0.164668	0.0667466	0.0489608	0.133693	0.127098	0.130296			474.759	12078	27.0682	0.13621
20200904	Fish 16	Albino	4.901	0.684	0.786	1.2	0.811	0.326	0.235	0.639	0.54	0.59	0.139563	0.160375	0.244848	0.165476	0.066517	0.0479494	0.130382	0.110182	0.120384			636.878	11004.7	15.5043	0.211935
20200904	Fish 21	Albino	5.119	0.688	0.845	1.239	0.833	0.315	0.233	0.623	0.602	0.612	0.134401	0.165071	0.242039	0.162727	0.0615355	0.0455167	0.121703	0.117601	0.119555	83.637	15.3155	170.24	855.285	65.8746	0.346417
20200904	Fish 29	Albino	5.025	0.725	0.846	1.222	0.867	0.278	0.206	0.632	0.657	0.644	0.144279	0.168358	0.243184	0.172537	0.0553234	0.040995	0.125771	0.130746	0.128159	93.236	13.3775	46.6399	8426.22	20.6488	0.3095
20200904	Fish 3	Albino	4.308	0.566	0.722	1.086	0.707	0.282	0.197	0.618	0.61	0.614	0.131383	0.167595	0.252089	0.164113	0.0654596	0.0457289	0.143454	0.141597	0.142526			881.678	1291.57	22.0171	0.213848
20200904	Fish 32	Albino	5.128	0.678	0.832	1.184	0.829	0.323	0.23	0.462	0.618	0.54	0.132215	0.162246	0.230889	0.161661	0.0629875	0.0448518	0.0900936	0.120515	0.105304			147.16	770.705	70.346	0.283
20200904	Fish 5	Albino	4.705	0.628	0.686	1.035	0.749	0.304	0.208	0.607	0.639	0.623	0.133475	0.145802	0.219979	0.159192	0.0646121	0.0442083	0.129012	0.135813	0.132412			246.879	8850.25
20200904	Fish 6	Albino	4.906	0.72	0.813	1.219	0.846	0.341	0.234	0.62	0.587	0.603	0.146759	0.165715	0.248471	0.172442	0.0695067	0.0476967	0.126376	0.119649	0.122911			869.158	6156.81	26.4854	0.269339
20200916	Fish 10	Albino	4.369	0.612	0.767	1.083	0.753	0.302	0.215	0.636	0.596	0.616	0.140078	0.175555	0.247883	0.172351	0.0691234	0.0492103	0.145571	0.136416	0.140993			639.878	4279.96	46.155	0.310222
20200916	Fish 11	Albino	4.719	0.684	0.812	1.195	0.829	0.318	0.228	0.637	0.645	0.641	0.144946	0.17207	0.253232	0.175673	0.0673872	0.0483153	0.134986	0.136682	0.135834	70.984	11.509	284.959	9329.35	37.0152	0.196
20200916	Fish 15	Albino	4.761	0.737	0.797	1.247	0.839	0.279	0.21	0.673	0.661	0.667	0.154799	0.167402	0.26192	0.176223	0.0586011	0.0441084	0.141357	0.138836	0.140097	91.1785	17.836	422.359	12572.7	62.9743	0.3785
20200916	Fish 17	Albino	4.827	0.668	0.774	1.112	0.78	0.278	0.209	0.609	0.683	0.646	0.138388	0.160348	0.230371	0.161591	0.0575927	0.0432981	0.126165	0.141496	0.133831			652.478	7286.79	72.367	0.308
20200916	Fish 24	Albino	4.607	0.74	0.812	1.264	0.87	0.308	0.236	0.672	0.705	0.688	0.160625	0.176254	0.274365	0.188843	0.0668548	0.0512264	0.145865	0.153028	0.149338	105.166	20.4545	499.679	4575.94	57.9336	0.68325
20200916	Fish 26	Albino	4.736	0.655	0.802	1.208	0.834	0.32	0.24	0.7	0.712	0.706	0.138302	0.169341	0.255068	0.176098	0.0675676	0.0506757	0.147804	0.150338	0.149071			548.399	3426.5	36.5573	0.30575
20200916	Fish 3	Albino	4.902	0.734	0.873	1.162	0.864	0.274	0.209	0.539	0.701	0.62	0.149735	0.178091	0.237046	0.176255	0.0558956	0.0426357	0.109955	0.143003	0.126479			719.598	3396.73	24.984	0.247818
20200916	Fish 8	Albino	4.753	0.677	0.867	1.196	0.826	0.322	0.235	0.619	0.633	0.626	0.142436	0.182411	0.251631	0.173785	0.0677467	0.0494425	0.130234	0.133179	0.131706			64.9598	5149.27	40.9181	0.39925
20201008	Fish 11	Albino	4.865	0.678	0.807	1.172	0.805	0.285	0.21	0.657	0.632	0.645	0.139363	0.165879	0.240904	0.165468	0.0585817	0.0431655	0.135046	0.129908	0.13258			432.639	4003.12	82.7485	0.375
20201008	Fish 14	Albino	4.703	0.64	0.79	1.15	0.866	0.287	0.207	0.67	0.685	0.677	0.136083	0.167978	0.244525	0.184138	0.0610249	0.0440145	0.142462	0.145652	0.143951			479.639	3394.92	76.1205	0.2896
20201008	Fish 15	Albino	4.55	0.651	0.803	1.136	0.793	0.317	0.221	0.658	0.655	0.657	0.143077	0.176484	0.24967	0.174286	0.0696703	0.0485714	0.144615	0.143956	0.144396	92.706	17.304	193.92	3715.16	53.3291	0.3045
20201008	Fish 16	Albino	4.689	0.692	0.821	1.181	0.823	0.312	0.219	0.661	0.704	0.683	0.147579	0.175091	0.251866	0.175517	0.0665387	0.0467051	0.140968	0.150139	0.14566			737.678	7318.52	59.882	0.356308
20201008	Fish 17	Albino	4.562	0.63	0.765	1.051	0.787	0.234	0.178	0.628	0.614	0.621	0.138097	0.16769	0.230381	0.172512	0.0512933	0.039018	0.137659	0.13459	0.136125			290.639	3208.21	31.634	0.323769
20201008	Fish 18	Albino	4.354	0.599	0.711	1.016	0.737	0.272	0.199	0.616	0.581	0.598	0.137575	0.163298	0.233349	0.16927	0.0624713	0.0457051	0.141479	0.133441	0.137345			587.479	5388.37	17.8144	0.274714
20201008	Fish 19	Albino	4.935	0.675	0.862	1.187	0.837	0.323	0.226	0.695	0.638	0.666	0.136778	0.174671	0.240527	0.169605	0.0654509	0.0457953	0.140831	0.129281	0.134954	65.0295	14.7625	37.4399	4566.77	66.9268	0.607833
20201008	Fish 21	Albino	4.315	0.58	0.74	1.022	0.729	0.302	0.215	0.594	0.607	0.6	0.134415	0.171495	0.236848	0.168946	0.0699884	0.0498262	0.137659	0.140672	0.13905			474.119	3056.17	25.772	0.241
20201008	Fish 27	Albino	4.604	0.607	0.763	0.975	0.783	0.277	0.207	0.553	0.48	0.516	0.131842	0.165725	0.211772	0.17007	0.0601651	0.0449609	0.120113	0.104257	0.112076	99.3385	19.084	0.519998	393.965	8.7564	0.202
20201008	Fish 3	Albino	4.291	0.669	0.725	0.939	0.787	0.282	0.212	0.529	0.541	0.535	0.155908	0.168958	0.21883	0.183407	0.0657189	0.0494057	0.123281	0.126078	0.12468			266.519	4838.48	10.9783	0.215857
20201008	Fish 5	Albino	4.898	0.709	0.846	1.055	0.82	0.292	0.221	0.56	0.739	0.65	0.144753	0.172724	0.215394	0.167415	0.0596162	0.0451205	0.114332	0.150878	0.132707			1617.92	1831.47
20201008	Fish 6	Albino	4.621	0.645	0.8	1.149	0.797	0.253	0.194	0.602	0.64	0.621	0.13958	0.173123	0.248647	0.172473	0.0547501	0.0419823	0.130275	0.138498	0.134386			390.119	4109.95	81.9879	0.424556
20201008	Fish 8	Albino	4.559	0.668	0.799	1.124	0.806	0.301	0.215	0.586	0.531	0.558	0.146523	0.175258	0.246545	0.176793	0.0660233	0.0471595	0.128537	0.116473	0.122395			844.638	2247.27	49.404	0.24875
20201028	Fish 1	Albino	4.91	0.701	0.85	1.199	0.85	0.286	0.203	0.68	0.685	0.682	0.14277	0.173116	0.244196	0.173116	0.0582485	0.0413442	0.138493	0.139511	0.1389			351.366	3322.54	40.4427	0.2145
20201028	Fish 10	Albino	4.541	0.692	0.865	1.113	0.794	0.321	0.224	0.672	0.604	0.638	0.152389	0.190487	0.2451	0.174851	0.0706893	0.0493283	0.147985	0.13301	0.140498	91.1115	15.3265	537.233	3794.61	49.0823	0.207278
20201028	Fish 11	Albino	5.333	0.738	0.921	1.211	0.892	0.304	0.226	0.668	0.752	0.71	0.138384	0.172698	0.227077	0.16726	0.0570036	0.0423776	0.125258	0.141009	0.133133			83.3332	3846.25	18.4764	0.156455
20201028	Fish 12	Albino	4.649	0.653	0.854	1.034	0.788	0.313	0.222	0.546	0.585	0.565	0.14046	0.183695	0.222413	0.169499	0.0673263	0.0477522	0.117445	0.125834	0.121532	106.713	15.1435	180.066	4949.75	22.2055	0.229
20201028	Fish 14	Albino	4.637	0.627	0.766	1.066	0.771	0.285	0.195	0.638	0.628	0.633	0.135217	0.165193	0.22989	0.166271	0.0614622	0.0420531	0.137589	0.135432	0.136511			163.167	7112.6	64.7865	0.2595
20201028	Fish 15	Albino	4.869	0.671	0.816	1.14	0.807	0.303	0.212	0.567	0.658	0.612	0.137811	0.167591	0.234134	0.165742	0.0622304	0.0435408	0.116451	0.135141	0.125693			436.733	9106.13	34.9131	0.174857
20201028	Fish 16	Albino	4.677	0.632	0.767	1.089	0.767	0.299	0.221	0.564	0.542	0.553	0.135129	0.163994	0.232842	0.163994	0.0639299	0.0472525	0.12059	0.115886	0.118238			955.632	14314.1	39.4592	0.222375
20201028	Fish 20	Albino	4.551	0.642	0.841	1.152	0.785	0.315	0.229	0.591	0.555	0.573	0.141068	0.184795	0.253131	0.17249	0.0692156	0.0503186	0.129862	0.121951	0.125906			845.699	8446.41	47.4676	0.277875
20201028	Fish 24	Albino	4.477	0.61	0.771	1.001	0.747	0.225	0.192	0.657	0.645	0.651	0.136252	0.172214	0.223587	0.166853	0.0502569	0.0428859	0.14675	0.14407	0.14541			164.266	7253.39	31.725	0.4655
20201028	Fish 25	Albino	4.732	0.631	0.769	1.109	0.79	0.31	0.228	0.619	0.647	0.633	0.133347	0.162511	0.234362	0.166948	0.0655114	0.0481826	0.130811	0.136729	0.13377			103.533	4342.97	49.6437	0.331544
20201028	Fish 26	Albino	3.984	0.559	0.741	1.004	0.713	0.297	0.223	0.593	0.578	0.585	0.140311	0.185994	0.252008	0.178966	0.0745482	0.0559739	0.148845	0.14508	0.146837			260.266	1174.54	73.111	0.262969
20201028	Fish 27	Albino	4.782	0.654	0.796	1.164	0.818	0.296	0.213	0.679	0.658	0.668	0.136763	0.166458	0.243413	0.171058	0.0618988	0.044542	0.141991	0.137599	0.139691			393.133	3600.44	108.043	0.180632
20201028	Fish 31	Albino	4.712	0.678	0.801	1.126	0.804	0.324	0.234	0.635	0.657	0.646	0.143888	0.169992	0.238964	0.170628	0.0687606	0.0496604	0.134762	0.139431	0.137097			729.666	6540.34	49.292	0.338833
20201028	Fish 32	Albino	4.541	0.633	0.797	1.072	0.785	0.296	0.217	0.617	0.657	0.637	0.139397	0.175512	0.236071	0.172869	0.0651839	0.0477868	0.135873	0.144682	0.140277			393.966	11027.6	16.699	0.700097
20200904	Fish 11	Pigmented	5.022	0.702	0.782	1.229	0.805	0.289	0.204	0.613	0.635	0.624	0.139785	0.155715	0.244723	0.160295	0.0575468	0.0406213	0.122063	0.126444	0.124253	80.438	9.9809	1270.04	2451.72	32.3622	0.182554
20200904	Fish 12	Pigmented	4.784	0.693	0.786	1.207	0.819	0.289	0.215	0.647	0.63	0.638	0.144858	0.164298	0.252299	0.171196	0.0604097	0.0449415	0.135242	0.131689	0.133361	89.0905	14.3545	220.879	2146.98	23.5031	0.147433
20200904	Fish 15	Pigmented	4.935	0.729	0.833	1.267	0.872	0.325	0.237	0.664	0.672	0.668	0.14772	0.168794	0.256738	0.176697	0.0658561	0.0480243	0.134549	0.13617	0.13536	60.0445	8.12625	177.68	2464.01	34.4922	0.215242
20200904	Fish 17	Pigmented	4.88	0.656	0.799	1.181	0.827	0.349	0.239	0.626	0.624	0.625	0.134426	0.16373	0.242008	0.169467	0.0715164	0.0489754	0.128279	0.127869	0.128074	109.144	14.59	998.717	1785.94	49.3816	0.283429
20200904	Fish 18	Pigmented	4.709	0.705	0.796	1.194	0.824	0.309	0.211	0.618	0.62	0.619	0.149713	0.169038	0.253557	0.174984	0.065619	0.0448078	0.131238	0.131663	0.13145			311.359	4749.16	34.1223	0.413778
20200904	Fish 2	Pigmented	4.773	0.701	0.794	1.12	0.808	0.351	0.233	0.538	0.605	0.571	0.146868	0.166352	0.234653	0.169286	0.0735387	0.0488163	0.112717	0.126755	0.119631			665.758	1636.98	37.8891	0.244977
20200904	Fish 20	Pigmented	5.004	0.728	0.836	1.175	0.821	0.334	0.229	0.573	0.589	0.581	0.145484	0.167066	0.234812	0.164069	0.0667466	0.0457634	0.114508	0.117706	0.116107	91.6505	11.957	1206.76	1835.66	24.4167	0.289
20200904	Fish 22	Pigmented	5.184	0.741	0.877	1.264	0.862	0.322	0.223	0.657	0.669	0.663	0.14294	0.169174	0.243827	0.166281	0.0621142	0.043017	0.126736	0.129051	0.127894			679.958	2471.68	55.9189	0.273857
20200904	Fish 23	Pigmented	4.973	0.68	0.874	1.239	0.808	0.326	0.217	0.644	0.616	0.63	0.136738	0.175749	0.249145	0.162477	0.065554	0.0436356	0.129499	0.123869	0.126684			612.598	4385.68	62.1953	0.535429
20200904	Fish 24	Pigmented	4.734	0.639	0.736	0.986	0.755	0.243	0.226	0.665	0.687	0.676	0.134981	0.155471	0.208281	0.159485	0.0513308	0.0477398	0.140473	0.14512	0.142797			42.7599	2219.16
20200904	Fish 25	Pigmented	4.99	0.611	0.795	1.154	0.818	0.335	0.238	0.609	0.635	0.622	0.122445	0.159319	0.231263	0.163928	0.0671343	0.0476954	0.122044	0.127255	0.124649	109.655	14.3865	109.28	2046.62	85.5018	0.3114
20200904	Fish 26	Pigmented	4.836	0.65	0.827	1.205	0.792	0.359	0.252	0.65	0.677	0.664	0.134409	0.171009	0.249173	0.163772	0.0742349	0.0521092	0.134409	0.139992	0.137304	108.004	17.504	179.16	1681.56	50.6434	0.489
20200904	Fish 27	Pigmented	4.835	0.608	0.783	1.13	0.782	0.319	0.227	0.612	0.647	0.629	0.12575	0.161944	0.233713	0.161737	0.0659772	0.0469493	0.126577	0.133816	0.130093			339.199	3907.47	26.763	0.2534
20200904	Fish 30	Pigmented	4.911	0.659	0.786	1.209	0.83	0.331	0.228	0.711	0.653	0.682	0.134189	0.160049	0.246182	0.169008	0.0673997	0.0464264	0.144777	0.132967	0.138872			583.359	2165.94	74.2817	0.298
20200904	Fish 31	Pigmented	4.926	0.696	0.801	1.164	0.818	0.366	0.248	0.612	0.619	0.616	0.141291	0.162607	0.236297	0.166058	0.0742996	0.0503451	0.124239	0.12566	0.125051	102.611	13.58	94.5598	2262.26	37.214	0.277571
20200904	Fish 4	Pigmented	4.635	0.618	0.711	0.991	0.735	0.262	0.192	0.676	0.68	0.678	0.133333	0.153398	0.213808	0.158576	0.0565264	0.0414239	0.145847	0.14671	0.146278			178.56	7255.05
20200904	Fish 7	Pigmented	4.877	0.678	0.808	1.18	0.825	0.317	0.237	0.569	0.671	0.62	0.13902	0.165676	0.241952	0.169161	0.064999	0.0485954	0.11667	0.137585	0.127127	86.882	15.837	570.799	1403.46	28.8426	0.318641
20200904	Fish 8	Pigmented	4.644	0.59	0.78	1.146	0.755	0.32	0.227	0.52	0.638	0.579	0.127046	0.167959	0.24677	0.162575	0.0689061	0.0488803	0.111972	0.137382	0.124677	115.827	16.6295	316.959	838.765	30.686	0.177
20200904	Fish 9	Pigmented	4.556	0.634	0.765	1.14	0.78	0.311	0.227	0.596	0.6	0.598	0.139157	0.16791	0.250219	0.171203	0.0682616	0.0498244	0.130817	0.131694	0.131255			193.56	1073.59	28.9136	0.195853
20200916	Fish 1	Pigmented	4.846	0.586	0.76	1.176	0.766	0.278	0.214	0.631	0.592	0.611	0.120924	0.15683	0.242674	0.158069	0.0573669	0.0441601	0.13021	0.122163	0.126083			832.718	2601.11	70.1842	0.4106
20200916	Fish 12	Pigmented	4.698	0.69	0.835	1.201	0.838	0.318	0.225	0.618	0.675	0.646	0.146871	0.177735	0.255641	0.178374	0.0676884	0.0478927	0.131545	0.143678	0.137505	92.966	18.416	719.118	1846.91	47.285	0.178833
20200916	Fish 13	Pigmented	4.437	0.65	0.76	1.069	0.744	0.269	0.192	0.641	0.689	0.665	0.146495	0.171287	0.240929	0.167681	0.0606265	0.0432725	0.144467	0.155285	0.149876	88.7755	17.8725	512.439	4977.46	47.7181	0.192714
20200916	Fish 14	Pigmented	4.666	0.623	0.767	1.099	0.755	0.332	0.223	0.539	0.494	0.517	0.133519	0.164381	0.235534	0.161809	0.071153	0.0477925	0.115517	0.105872	0.110802			968.678	3343.81	46.5747	0.340143
20200916	Fish 16	Pigmented	4.486	0.671	0.761	1.08	0.789	0.298	0.22	0.612	0.606	0.609	0.149576	0.169639	0.240749	0.175881	0.0664289	0.0490415	0.136424	0.135087	0.135756			817.758	1988.51	63.0463	0.444667
20200916	Fish 18	Pigmented	4.76	0.657	0.817	1.12	0.788	0.327	0.239	0.643	0.629	0.636	0.138025	0.171639	0.235294	0.165546	0.0686975	0.0502101	0.135084	0.132143	0.133613	124.215	15.5385	89.8398	2072.44	52.5132	0.51
20200916	Fish 19	Pigmented	4.621	0.652	0.854	1.089	0.783	0.321	0.234	0.588	0.615	0.601	0.141095	0.184808	0.235663	0.169444	0.0694655	0.0506384	0.127245	0.133088	0.130058			67.0398	6466.58	16.146	0.474
20200916	Fish 2	Pigmented	4.606	0.669	0.81	1.177	0.796	0.328	0.218	0.637	0.642	0.639	0.145245	0.175858	0.255536	0.172818	0.0712115	0.0473296	0.138298	0.139383	0.138732	84.6165	14.7355	694.838	2326.95	36.8204	0.4024
20200916	Fish 20	Pigmented	4.519	0.624	0.799	1.128	0.758	0.262	0.182	0.649	0.635	0.642	0.138084	0.176809	0.249613	0.167736	0.0579774	0.0402744	0.143616	0.140518	0.142067			521.679	9686.34	52.593	0.4482
20200916	Fish 21	Pigmented	4.717	0.656	0.772	1.142	0.786	0.321	0.234	0.638	0.678	0.658	0.139071	0.163663	0.242103	0.166631	0.0680517	0.0496078	0.135255	0.143735	0.139495			287.519	11958.2	77.1137	0.705
20200916	Fish 22	Pigmented	4.326	0.588	0.736	1.046	0.736	0.324	0.235	0.574	0.615	0.594	0.135922	0.170134	0.241794	0.170134	0.074896	0.0543227	0.132686	0.142164	0.137309			893.878	6977.79	58.1987	0.366667
20200916	Fish 23	Pigmented	4.502	0.575	0.744	1.105	0.745	0.263	0.196	0.641	0.691	0.666	0.127721	0.16526	0.245446	0.165482	0.0584185	0.0435362	0.142381	0.153487	0.147934			287.159	10254.4	59.1202	0.5182
20200916	Fish 25	Pigmented	4.552	0.646	0.79	1.069	0.771	0.318	0.226	0.668	0.639	0.653	0.141916	0.17355	0.234842	0.169376	0.0698594	0.0496485	0.146749	0.140378	0.143453	107.198	22.855	73.7598	7465.84	7.745	0.213
20200916	Fish 27	Pigmented	4.754	0.645	0.775	1.176	0.8	0.269	0.206	0.677	0.64	0.658	0.135675	0.163021	0.247371	0.168279	0.0565839	0.0433319	0.142406	0.134623	0.13841			312.759	2905.69	39.9774	0.419571
20200916	Fish 28	Pigmented	4.173	0.63	0.721	1.055	0.783	0.296	0.233	0.639	0.636	0.638	0.150971	0.172777	0.252816	0.187635	0.0709322	0.0558351	0.153127	0.152408	0.152888			551.999	6540.99	21.2817	0.116333
20200916	Fish 29	Pigmented	4.746	0.65	0.803	1.128	0.802	0.347	0.26	0.613	0.642	0.627	0.136957	0.169195	0.237674	0.168984	0.0731142	0.054783	0.129161	0.135272	0.132111			766.238	5253.49	36.8882	0.326667
20200916	Fish 30	Pigmented	4.745	0.705	0.819	1.2	0.827	0.307	0.213	0.684	0.643	0.663	0.148577	0.172603	0.252898	0.174289	0.0646997	0.0448894	0.144152	0.135511	0.139726			638.518	9807.23	30.5354	0.206125
20200916	Fish 31	Pigmented	4.622	0.707	0.81	1.127	0.807	0.305	0.219	0.638	0.635	0.636	0.152964	0.175249	0.243834	0.1746	0.0659887	0.0473821	0.138035	0.137386	0.137603	91.275	22.7725	81.1598	5554.76	32.524	0.191143
20200916	Fish 32	Pigmented	4.68	0.684	0.821	1.179	0.838	0.296	0.206	0.6	0.642	0.621	0.146154	0.175427	0.251923	0.17906	0.0632479	0.0440171	0.128205	0.137179	0.132692	88.722	16.8635	784.838	3847.31	72.358	0.845143
20200916	Fish 4	Pigmented	4.565	0.683	0.802	1.147	0.761	0.331	0.248	0.595	0.674	0.635	0.149617	0.175685	0.25126	0.166703	0.0725082	0.0543264	0.13034	0.147645	0.139102	106.138	18.642	527.959	1967.69	31.2304	0.265
20200916	Fish 5	Pigmented	4.758	0.617	0.78	1.101	0.761	0.274	0.208	0.627	0.641	0.634	0.129676	0.163934	0.2314	0.159941	0.0575872	0.0437158	0.131778	0.13472	0.133249			166.32	6630.7	40.319	0.460333
20200916	Fish 6	Pigmented	4.811	0.626	0.774	1.148	0.77	0.299	0.233	0.601	0.653	0.627	0.130118	0.160881	0.23862	0.16005	0.0621492	0.0484307	0.124922	0.135731	0.130326			413.999	3861.48	55.333	0.221667
20200916	Fish 7	Pigmented	4.619	0.69	0.815	1.172	0.844	0.313	0.227	0.674	0.642	0.658	0.149383	0.176445	0.253735	0.182724	0.0677636	0.0491448	0.145919	0.138991	0.142455			317.759	4434.8	34.0807	0.227
20200916	Fish 9	Pigmented	4.31	0.637	0.714	1.032	0.728	0.302	0.224	0.631	0.617	0.624	0.147796	0.165661	0.239443	0.16891	0.0700696	0.0519722	0.146404	0.143155	0.14478	97.93	15.834	480.559	3295.52	57.5627	0.448
20201008	Fish 1	Pigmented	4.448	0.65	0.755	1.034	0.81	0.276	0.202	0.583	0.667	0.625	0.146133	0.169739	0.232464	0.182104	0.0620504	0.0454137	0.13107	0.149955	0.140513			238.519	1429.27	43.4715	0.318733
20201008	Fish 10	Pigmented	4.714	0.641	0.802	1.074	0.798	0.353	0.26	0.615	0.613	0.614	0.135978	0.170132	0.227832	0.169283	0.0748833	0.0551549	0.130462	0.130038	0.13025	92.2375	18.679	336.639	1398.91	76.5756	0.271182
20201008	Fish 12	Pigmented	4.417	0.638	0.757	1.05	0.758	0.337	0.229	0.596	0.643	0.62	0.144442	0.171383	0.237718	0.17161	0.0762961	0.0518451	0.134933	0.145574	0.140367			222.079	6714.36	46.9263	0.390067
20201008	Fish 13	Pigmented	4.413	0.584	0.76	1.025	0.74	0.336	0.237	0.625	0.618	0.622	0.132336	0.172218	0.232268	0.167686	0.0761387	0.053705	0.141627	0.140041	0.140947	109.744	20.39	59.9998	1323.18	67.9479	0.29275
20201008	Fish 2	Pigmented	4.656	0.645	0.843	1.116	0.747	0.329	0.232	0.623	0.616	0.62	0.138531	0.181057	0.239691	0.160438	0.0706615	0.0498282	0.133806	0.132302	0.133162	102.463	16.809	654.758	1477.79	22.7267	0.1888
20201008	Fish 20	Pigmented	4.242	0.576	0.717	1.034	0.714	0.285	0.212	0.556	0.604	0.58	0.135785	0.169024	0.243753	0.168317	0.0671853	0.0499764	0.13107	0.142386	0.136728			80.1198	3809.86	5.8795	0.2905
20201008	Fish 22	Pigmented	4.489	0.656	0.79	1.043	0.779	0.272	0.192	0.48	0.516	0.498	0.146135	0.175986	0.232346	0.173535	0.0605926	0.0427712	0.106928	0.114948	0.110938			0.519999	333.797	23.0112	0.2064
20201008	Fish 23	Pigmented	4.591	0.617	0.752	1.13	0.757	0.296	0.208	0.619	0.681	0.65	0.134393	0.163799	0.246134	0.164888	0.064474	0.045306	0.134829	0.148334	0.141581	80.185	13.1685	1432	1076.26	45.0508	0.17325
20201008	Fish 24	Pigmented	4.774	0.634	0.774	1.135	0.801	0.318	0.222	0.69	0.658	0.674	0.132803	0.162128	0.237746	0.167784	0.0666108	0.0465019	0.144533	0.13783	0.141181			346.239	1528.48	49.828	0.24175
20201008	Fish 25	Pigmented	4.398	0.644	0.723	1.179	0.785	0.26	0.195	0.644	0.681	0.663	0.14643	0.164393	0.268076	0.17849	0.0591178	0.0443383	0.14643	0.154843	0.15075			605.878	14073.3	68.4682	0.3286
20201008	Fish 26	Pigmented	4.35	0.581	0.781	1.071	0.755	0.322	0.231	0.624	0.613	0.618	0.133563	0.17954	0.246207	0.173563	0.074023	0.0531034	0.143448	0.14092	0.142069	90.9405	18.396	213.239	2606.64	39.6918	0.270167
20201008	Fish 30	Pigmented	4.476	0.661	0.803	1.137	0.784	0.338	0.231	0.644	0.635	0.639	0.147676	0.179401	0.254021	0.175156	0.0755139	0.0516086	0.143878	0.141868	0.142761			535.799	2198.11	113.668	0.194333
20201008	Fish 31	Pigmented	4.147	0.641	0.727	1.016	0.747	0.263	0.192	0.6	0.635	0.617	0.15457	0.175307	0.244996	0.18013	0.0634193	0.0462985	0.144683	0.153123	0.148782			505.759	10106.4	78.763	0.27
20201008	Fish 32	Pigmented	4.834	0.666	0.793	1.162	0.797	0.287	0.212	0.686	0.66	0.673	0.137774	0.164046	0.240381	0.164874	0.0593711	0.043856	0.141911	0.136533	0.139222			642.158	4989.64	4.764	0.124
20201008	Fish 7	Pigmented	4.334	0.624	0.735	1.024	0.746	0.295	0.208	0.553	0.67	0.611	0.143978	0.169589	0.236271	0.172127	0.0680665	0.0479926	0.127596	0.154592	0.140978	141.53	20.217	105.08	2476.68	40.676	0.293286
20201008	Fish 9	Pigmented	4.395	0.611	0.748	1.057	0.744	0.278	0.203	0.506	0.625	0.565	0.139022	0.170193	0.240501	0.169283	0.0632537	0.0461889	0.115131	0.142207	0.128555			532.919	3904.04	66.3496	0.276083
20201028	Fish 13	Pigmented	4.666	0.643	0.802	1.139	0.75	0.306	0.223	0.643	0.652	0.648	0.137805	0.171882	0.244106	0.160737	0.0655808	0.0477925	0.137805	0.139734	0.138877			258.6	4330.98	18.5873	0.2562
20201028	Fish 17	Pigmented	4.701	0.639	0.783	1.247	0.831	0.304	0.249	0.585	0.709	0.647	0.135929	0.16656	0.265263	0.176771	0.0646671	0.0529675	0.124442	0.150819	0.13763			788.666	8148.82	28.9062	0.19
20201028	Fish 18	Pigmented	4.802	0.608	0.801	1.105	0.757	0.29	0.225	0.612	0.634	0.623	0.126614	0.166805	0.230112	0.157643	0.0603915	0.0468555	0.127447	0.132028	0.129738			74.4333	2789.17	48.2548	0.2375
20201028	Fish 19	Pigmented	4.817	0.649	0.8	1.148	0.808	0.269	0.22	0.6	0.643	0.621	0.134731	0.166078	0.238323	0.167739	0.0558439	0.0456716	0.124559	0.133486	0.128918			1436.2	4035.52	65.5274	0.14575
20201028	Fish 2	Pigmented	4.554	0.665	0.8	1.067	0.79	0.256	0.208	0.636	0.644	0.64	0.146025	0.17567	0.2343	0.173474	0.0562143	0.0456741	0.139657	0.141414	0.140536			435.633	1490.99	36.9029	0.227625
20201028	Fish 21	Pigmented	4.774	0.699	0.836	1.117	0.851	0.278	0.199	0.675	0.636	0.655	0.146418	0.175115	0.233976	0.178257	0.0582321	0.0416841	0.141391	0.133222	0.137202	131.707	21.1085	368.033	3017.38	57.7096	0.35775
20201028	Fish 22	Pigmented	4.7	0.678	0.855	1.135	0.85	0.363	0.255	0.647	0.653	0.65	0.144255	0.181915	0.241489	0.180851	0.077234	0.0542553	0.13766	0.138936	0.138298	93.3765	16.663	1118.57	2767.78	67.9002	0.3715
20201028	Fish 23	Pigmented	4.491	0.711	0.781	1.014	0.796	0.265	0.182	0.592	0.636	0.614	0.158317	0.173903	0.225785	0.177243	0.0590069	0.0405255	0.131819	0.141617	0.136718	105.231	18.101	171.7	5296.9	7.8	0.253
20201028	Fish 28	Pigmented	4.818	0.637	0.785	1.145	0.755	0.262	0.186	0.649	0.666	0.658	0.132213	0.162931	0.23765	0.156704	0.0543794	0.0386052	0.134703	0.138232	0.136571	110.407	18.715	1136.93	10019.6	61.26	0.210281
20201028	Fish 29	Pigmented	4.457	0.626	0.737	1.098	0.787	0.301	0.222	0.678	0.644	0.661	0.140453	0.165358	0.246354	0.176576	0.0675342	0.0498093	0.15212	0.144492	0.148306	128.829	17.9045	1060.57	3836.2	30.2476	0.399342
20201028	Fish 3	Pigmented	5.128	0.717	0.864	1.266	0.87	0.328	0.237	0.643	0.677	0.66	0.139821	0.168487	0.24688	0.169657	0.0639626	0.0462168	0.12539	0.13202	0.128705			504.366	2634.38	50.8998	0.2592
20201028	Fish 30	Pigmented	4.711	0.655	0.822	1.157	0.814	0.296	0.208	0.627	0.648	0.637	0.139036	0.174485	0.245595	0.172787	0.0628317	0.044152	0.133093	0.13755	0.135215			740.833	2231.21	53.0873	0.420734
20201028	Fish 4	Pigmented	5.283	0.756	0.847	1.193	0.891	0.331	0.244	0.71	0.643	0.676	0.143101	0.160326	0.225819	0.168654	0.0626538	0.0461859	0.134393	0.121711	0.127958	107.281	14.959	991.099	6875.92	66.8857	0.2649
20201028	Fish 5	Pigmented	4.969	0.72	0.894	1.022	0.843	0.313	0.23	0.628	0.591	0.61	0.144898	0.179915	0.205675	0.169652	0.0629905	0.046287	0.126384	0.118937	0.122761	96.2105	13.098	104.333	7560.67
20201028	Fish 6	Pigmented	5.164	0.687	0.87	1.192	0.866	0.368	0.256	0.673	0.655	0.664	0.133036	0.168474	0.230829	0.167699	0.0712626	0.049574	0.130325	0.12684	0.128582			1121.1	2191.91	78.4878	0.198125
20201028	Fish 7	Pigmented	4.979	0.661	0.902	1.069	0.851	0.337	0.24	0.641	0.637	0.639	0.132758	0.181161	0.214702	0.170918	0.0676843	0.0482025	0.128741	0.127937	0.128339			81.7999	1713.26	18.435	0.166
20201028	Fish 8	Pigmented	5.087	0.709	0.881	1.191	0.877	0.37	0.26	0.702	0.706	0.704	0.139375	0.173187	0.234126	0.1724	0.0727344	0.0511107	0.137999	0.138785	0.138392	98.848	14.32	1539.3	1660.37	29.9496	0.1961
20201028	Fish 9	Pigmented	4.952	0.665	0.835	1.161	0.811	0.337	0.251	0.692	0.676	0.684	0.134289	0.168619	0.234451	0.163772	0.0680533	0.0506866	0.139742	0.136511	0.138126	101	19.322	502.533	4216.72	22.436	0.21825
20201008	Fish 4	Pigmented	4.786	0.705	0.817	1.036	0.788	0.342	0.241	0.578	0.567	0.572	0.147305	0.170706	0.216465	0.164647	0.0714584	0.0503552	0.120769	0.118471	0.119515	99.723	20.7795	633.118	4120.76	54.0652	0.245167
20200904	Fish 13																							273.239	3671.58
20200904	Fish 19																					106.148	16.225	780.678	2671.5	56.1471	0.348286
20200904	Fish 28																					99.507	12.6315	209.399	1934.88	42.1341	0.281125
20201008	Fish 28																							278.279	1621.37	46.5452	0.313556
20201008	Fish 29
